# Predictive toxicology of chemical mixtures using proteome-wide thermal profiling and protein target properties

**DOI:** 10.1101/2023.07.04.547628

**Authors:** Veronica Lizano-Fallas, Ana Carrasco del Amor, Susana Cristobal

**Affiliations:** Department of Biomedical and Clinical Sciences, Cell Biology, Faculty of Medicine, Linköping University, Linköping 581 85, Sweden; Ikerbasque, Basque Foundation for Sciences, Department of Physiology, Faculty of Medicine, and Nursing, University of the Basque Country UPV/EHU, Leioa 489 40, Spain

**Author notes:** Corresponding Authors. Prof. Susana Cristobal. Department of Biomedical and Clinical Sciences, Cell Biology, Faculty of Medicine, Linköping University, Linköping, 581 85, Sweden.

**Keywords:** Proteome integral solubility alteration, thermal proteome profiling, chemical mixtures, exposome, predictive toxicology, TCDD, alpha-endosulfan, BPA

## Abstract

Our capability to predict the impact of exposure to chemical mixtures on environmental and human health is limited in comparison to the advances on the chemical characterization of the exposome. Current approaches, such as new approach methodologies, rely on the chemical mixture characterization and the available toxicological knowledge of individual compounds or similar mixtures. In this study, we show a new methodological approach for assessment of chemical mixtures based on a proteome-wide identification of the protein targets and revealing the relevance of new targets based on their role in the cellular crosstalk. We applied a proteome integral solubility alteration assay to identify 24 protein targets from a chemical mixture of 2,3,7,8- tetrachlorodibenzo-*p-*dioxin, alpha-endosulfan, and bisphenol A among the HepG2 soluble proteome, and validated the chemical mixture-target interaction orthogonally. To define the range of interactive capability of the new targets, the data from intrinsic properties of the targets were retrieved. Introducing the target properties as criteria for a multi-criteria decision-making analysis called the analytical hierarchy process, the prioritization of targets was based on their involvement in multiple pathways. This methodological approach that we present here opens a more realistic and achievable scenario to address the impact of complex and uncharacterized chemical mixtures in biological systems.

**SYNOPSIS:** Methods for unbiased identification of protein targets of chemical mixtures and prediction of their impact in human and environmental health.
