## Supplementary table 1. Protein targets identified after applying 2D PISA experiment to HepG2 cells soluble proteome exposed to the mixture for "Predictive toxicology of chemical mixtures using proteome-wide thermal profiling and protein target properties"

### Sheet: Targets description
Supplementary table 1. Protein targets identified after applying 2D PISA experiment to HepG2 cells soluble proteome exposed to the mixture 25 nM TCDD 1 uM alpha-endosulfan 50 uM bisphenol A.
Protein name	Protein name abbreviation	Ft	Ft p-value	Fc	Fc p-value
Glycine--tRNA ligase	GARS	-0.11258	0.00012653	0.800395	0.00254045
Leukotriene A-4 hydrolase	LTA4H	-0.140517	0.00552869	1.58484	0.000676414
Ubiquitin carboxyl-terminal hydrolase (Fragment)	UCHL5	-0.598615	0.00479496	1.07092	0.00305062
RNA-binding protein FUS	FUS	-0.28916	0.0129105	0.979783	0.00184635
RUN and FYVE domain-containing protein 1	RUFY1	-0.24197	0.0170506	1.31702	0.000944351
Alpha-actinin-4	ACTN4	-0.253472	0.0122734	0.644103	0.00534265
Protein CDV3 homolog	CDV3	0.30786	0.0154847	1.13522	0.00213007
Lupus La protein	SSB	-0.161738	0.00669241	1.0203	0.0127349
Arylsulfatase B	ARSB	0.432639	0.00169182	0.532865	0.0274363
Isoform 2 of All-trans-retinol dehydrogenase [NAD(+)] ADH4	ADH4	-0.434123	0.00606526	0.705482	0.025112
Peroxiredoxin-5, mitochondrial	PRDX5	0.405709	0.0161502	0.728008	0.0103812
Apolipoprotein B-100	APOB	-0.213929	0.0446206	1.30073	0.00157077
Lysosomal alpha-glucosidase	GAA	-0.214358	0.0191242	0.976721	0.0162132
Isoform 2 of Transgelin-2	TAGLN2	-0.2347	0.0339505	1.29562	0.00695799
Exportin-1	XPO1	-0.323175	0.00236298	0.332148	0.0486228
Proteasome activator complex subunit 2	PSME2	-0.150917	0.0129515	1.34162	0.0309965
Isoform 3 of Calumenin	CALU	-0.23104	0.0460841	1.47545	0.00566556
Dynactin subunit 6	DCTN6	-0.293258	0.0395124	0.86129	0.018767
Neutral alpha-glucosidase AB	GANAB	-0.334201	0.0337664	1.10198	0.0245257
Transcription elongation regulator 1	TCERG1	-0.145674	0.0308514	0.724101	0.0255872
Proteasome subunit beta type-7	PSMB7	0.232804	0.0181947	0.827478	0.035712
Chloride intracellular channel protein 4	CLIC4	-0.235076	0.0448022	0.728102	0.0186875
Lysosomal alpha-mannosidase	MAN2B1	-0.370764	0.0317515	1.06241	0.037104
Branched-chain-amino-acid aminotransferase, cytosolic	BCAT1	-0.202238	0.0420786	0.880935	0.0305743
