## Supplementary table 2. Database containing the information of each protein target (alternatives) for each criterion. for "Predictive toxicology of chemical mixtures using proteome-wide thermal profiling and protein target properties"

### Sheet: Suppl table 2
Supplementary table 2. Database containing the information of each protein target (alternatives) for each criterion.
Protein name	Protein name abbreviation	Position in Ft (solubility alteration) ranking	Position in Fc p-value ranking	Number of subcellular localizations	Number of structural domains	Protein abundance (ppm)	Protein hydrophobic surface	Tissue specificity level
Ubiquitin carboxyl-terminal hydrolase	UCHL5	1	6	3	2	25.7	42	Low
Protein CDV3 homolog	CDV3	3	4	1	0	252	34	Low
RUN and FYVE domain-containing protein 1	RUFY1	6	2	2	1	37.4	66	Low
RNA-binding protein FUS	FUS	4	3	1	2	155	77	Low
Peroxiredoxin-5, mitochondrial	PRDX5	2	8	1	1	110	22	Low
Alpha-actinin-4	ACTN4	5	7	5	7	188	118	Low
Leukotriene A-4 hydrolase	LTA4H	9	1	1	2	169	59	Low
Lysosomal alpha-glucosidase	GAA	7	10	2	3	55.7	91	Low
Glycine--tRNA ligase	GARS	10	5	4	3	107	82	Low
Lupus La protein	SSB	8	9	1	3	231	54	Low

### Sheet: Suppl table 2 (2)
Supplementary table 2. Database containing the information of each protein target (alternatives) for each criterion.
Protein name	Protein name abbreviation	Position in Ft (solubility alteration) ranking	Position in Fc p-value ranking	Number of subcellular localizations	Number of structural domains	Protein abundance (ppm)	Protein hydrophobic surface	Tissue specificity level	Ft+Fc rank
Ubiquitin carboxyl-terminal hydrolase	UCHL5	1	6	3	2	25.7	42	Low	7
Protein CDV3 homolog	CDV3	3	4	1	0	252	34	Low	7
RNA-binding protein FUS	FUS	4	3	1	2	155	77	Low	7
RUN and FYVE domain-containing protein 1	RUFY1	6	2	2	1	37.4	66	Low	8
Peroxiredoxin-5, mitochondrial	PRDX5	2	8	1	1	110	22	Low	10
Leukotriene A-4 hydrolase	LTA4H	9	1	1	2	169	59	Low	10
Alpha-actinin-4	ACTN4	5	7	5	7	188	118	Low	12
Glycine--tRNA ligase	GARS	10	5	4	3	107	82	Low	15
Lysosomal alpha-glucosidase	GAA	7	10	2	3	55.7	91	Low	17
Lupus La protein	SSB	8	9	1	3	231	54	Low	17
