## Supplementary table 3. Pairwise comparison matrices for the alternatives at level 3 of the hierarchy for each criterion for "Predictive toxicology of chemical mixtures using proteome-wide thermal profiling and protein target properties"

### Sheet: Suppl table 3
Supplementary table 3. Pairwise comparison matrices for the alternatives at level 3 of the hierarchy for each criterion and the computed values of local priority vector and consistency ratio (CR) for each matrix.
Position in Ft (solubility alteration) ranking	UCHL5	CDV3	RUFY1	FUS	PRDX5	ACTN4	LTA4H	GAA	GARS	SSB	Priority vector		Position in Fc p-value ranking	UCHL5	CDV3	RUFY1	FUS	PRDX5	ACTN4	LTA4H	GAA	GARS	SSB	Priority vector
UCHL5	1	3	6	4	2	5	8	6	9	7	0.288106		UCHL5	1	0.333333	0.2	0.25	3	2	0.166667	5	0.5	4	0.054201
CDV3	0.333333	1	4	2	0.5	3	7	5	8	7	0.157595		CDV3	3	1	0.333333	0.5	5	4	0.2	7	2	6	0.108148
RUFY1	0.166667	0.25	1	0.333333	0.2	0.5	4	2	5	3	0.054426		RUFY1	5	3	1	2	7	6	0.5	9	4	8	0.21432
FUS	0.25	0.5	3	1	0.333333	2	6	4	7	5	0.109852		FUS	4	2	0.5	1	5	4	0.333333	7	3	6	0.144245
PRDX5	0.5	2	5	3	1	4	8	6	9	7	0.216685		PRDX5	0.333333	0.2	0.142857	0.2	1	0.5	0.125	3	0.25	2	0.027121
ACTN4	0.2	0.333333	2	0.5	0.25	1	4	3	5	3	0.071555		ACTN4	0.5	0.25	0.166667	0.25	2	1	0.142857	5	0.333333	4	0.041832
LTA4H	0.125	0.142857	0.25	0.166667	0.125	0.25	1	0.333333	2	0.5	0.020148		LTA4H	6	5	2	3	8	7	1	9	5	8	0.300959
GAA	0.166667	0.2	0.5	0.25	0.166667	0.333333	3	1	4	2	0.038784		GAA	0.2	0.142857	0.111111	0.142857	0.333333	0.2	0.111111	1	0.2	0.5	0.015169
GARS	0.111111	0.125	0.2	0.142857	0.111111	0.2	0.5	0.25	1	0.333333	0.015236		GARS	2	0.5	0.25	0.333333	4	3	0.2	5	1	4	0.074014
SSB	0.142857	0.142857	0.333333	0.2	0.142857	0.333333	2	0.5	3	1	0.027613		SSB	0.25	0.166667	0.125	0.166667	0.5	0.25	0.125	2	0.25	1	0.019991
	CR =	0.041944												CR =	0.048562
Number of subcellular localizations	UCHL5	CDV3	RUFY1	FUS	PRDX5	ACTN4	LTA4H	GAA	GARS	SSB	Priority vector		Number of structural domains	UCHL5	CDV3	RUFY1	FUS	PRDX5	ACTN4	LTA4H	GAA	GARS	SSB	Priority vector
UCHL5	1	4	3	4	4	0.2	4	3	0.25	4	0.123465		UCHL5	1	4	3	1	3	0.142857	1	0.333333	0.333333	0.333333	0.053641
CDV3	0.25	1	0.333333	1	1	0.142857	1	0.333333	0.166667	1	0.030583		CDV3	0.25	1	0.333333	0.25	0.333333	0.111111	0.25	0.166667	0.166667	0.166667	0.017067
RUFY1	0.333333	3	1	3	3	0.166667	3	1	0.2	3	0.071438		RUFY1	0.333333	3	1	0.333333	1	0.125	0.333333	0.2	0.2	0.2	0.026584
FUS	0.25	1	0.333333	1	1	0.142857	1	0.333333	0.166667	1	0.030583		FUS	1	4	3	1	3	0.142857	1	0.333333	0.333333	0.333333	0.053641
PRDX5	0.25	1	0.333333	1	1	0.142857	1	0.333333	0.166667	1	0.030583		PRDX5	0.333333	3	1	0.333333	1	0.125	0.333333	0.2	0.2	0.2	0.026584
ACTN4	5	7	6	7	7	1	7	6	3	7	0.343984		ACTN4	7	9	8	7	8	1	7	6	6	6	0.405461
LTA4H	0.25	1	0.333333	1	1	0.142857	1	0.333333	0.166667	1	0.030583		LTA4H	1	4	3	1	3	0.142857	1	0.333333	0.333333	0.333333	0.053641
GAA	0.333333	3	1	3	3	0.166667	3	1	0.2	3	0.071438		GAA	3	6	5	3	5	0.166667	3	1	1	1	0.121126
GARS	4	6	5	6	6	0.333333	6	5	1	6	0.236761		GARS	3	6	5	3	5	0.166667	3	1	1	1	0.121126
SSB	0.25	1	0.333333	1	1	0.142857	1	0.333333	0.166667	1	0.030583		SSB	3	6	5	3	5	0.166667	3	1	1	1	0.121126
	CR =	0.034692												CR =	0.043729
Protein abundance	UCHL5	CDV3	RUFY1	FUS	PRDX5	ACTN4	LTA4H	GAA	GARS	SSB	Priority vector		Protein hydrophobic surface	UCHL5	CDV3	RUFY1	FUS	PRDX5	ACTN4	LTA4H	GAA	GARS	SSB	Priority vector
UCHL5	1	0.111111	0.5	0.142857	0.166667	0.142857	0.142857	0.333333	0.166667	0.111111	0.013177		UCHL5	1	3	0.25	0.2	4	0.111111	0.333333	0.142857	0.166667	0.333333	0.025428
CDV3	9	1	8	7	8	6	6	8	8	2	0.336429		CDV3	0.333333	1	0.2	0.166667	3	0.111111	0.25	0.125	0.142857	0.25	0.017804
RUFY1	2	0.125	1	0.142857	0.166667	0.142857	0.142857	0.5	0.166667	0.111111	0.01579		RUFY1	4	5	1	0.333333	6	0.125	3	0.2	0.25	3	0.065157
FUS	7	0.142857	7	1	3	0.333333	0.333333	5	2	0.166667	0.069001		FUS	5	6	3	1	7	0.142857	4	0.25	0.5	4	0.099222
PRDX5	6	0.125	6	0.333333	1	0.25	0.25	3	2	0.2	0.048298		PRDX5	0.25	0.333333	0.166667	0.142857	1	0.111111	0.2	0.125	0.142857	0.2	0.013421
ACTN4	7	0.166667	7	3	4	1	2	6	4	0.25	0.120526		ACTN4	9	9	8	7	9	1	8	3	6	8	0.36588
LTA4H	7	0.166667	7	3	4	0.5	1	5	4	0.333333	0.105503		LTA4H	3	4	0.333333	0.25	5	0.125	1	0.2	0.25	2	0.044316
GAA	3	0.125	2	0.2	0.333333	0.166667	0.2	1	0.25	0.142857	0.022161		GAA	7	8	5	4	8	0.333333	5	1	3	5	0.201409
GARS	6	0.125	6	0.5	0.5	0.25	0.25	4	1	0.166667	0.044527		GARS	6	7	4	2	7	0.166667	4	0.333333	1	5	0.128977
SSB	9	0.5	9	6	5	4	3	7	6	1	0.224589		SSB	3	4	0.333333	0.25	5	0.125	0.5	0.2	0.2	1	0.038385
	CR =	0.094757												CR =	0.096804
Tissue specificity	UCHL5	CDV3	RUFY1	FUS	PRDX5	ACTN4	LTA4H	GAA	GARS	SSB	Priority vector
UCHL5	1	1	1	1	1	1	1	1	1	1	0.1
CDV3	1	1	1	1	1	1	1	1	1	1	0.1
RUFY1	1	1	1	1	1	1	1	1	1	1	0.1
FUS	1	1	1	1	1	1	1	1	1	1	0.1
PRDX5	1	1	1	1	1	1	1	1	1	1	0.1
ACTN4	1	1	1	1	1	1	1	1	1	1	0.1
LTA4H	1	1	1	1	1	1	1	1	1	1	0.1
GAA	1	1	1	1	1	1	1	1	1	1	0.1
GARS	1	1	1	1	1	1	1	1	1	1	0.1
SSB	1	1	1	1	1	1	1	1	1	1	0.1
	CR =	0
